# Identification and characterization of *DICER-LIKE* genes and their roles in *Marchantia polymorpha* development and stress adaptation

**DOI:** 10.1101/2023.02.03.526932

**Authors:** Erika Csicsely, Anja Oberender, Anastasia-Styliani Georgiadou, Nora Gutsche, Sabine Zachgo, Oguz Top, Wolfgang Frank

## Abstract

DICER-LIKE (DCL) proteins have a central role in plant small RNA (sRNA) biogenesis. The *Marchantia polymorpha* genome encodes four DCL proteins: two DCL1 homologs, MpDCL1a and MpDCL1b, MpDCL3 and MpDCL4. While MpDCL1a, MpDCL3 and MpDCL4 show high similarities to their orthologs in *Physcomitrium patens* and *Arabidopsis thaliana*, MpDCL1b shares only a limited homology with PpDCL1b, but it is very similar, in terms of functional domains, to orthologs in *Anthoceros agrestis* and *Salvinia cucullata*. We generated Mp*dcl*^*ge*^ mutant lines via the CRISPR/Cas9 system and performed comprehensive phenotypic analyses of these mutant lines, under control and salt stress conditions as well as upon exogenous naphthaleneacetic acid (NAA) and abscisic acid (ABA) treatments to gain insights into the respective MpDCL functions. While Mp*dcl1a*^*ge*^ mutants display severe developmental aberrations throughout their development, no adverse phenotypic changes are detectable in Mp*dcl1b*^*ge*^ and Mp*dcl4*^*ge*^ mutants except the development of less and smaller male sexual organs (antheridiophores) when they are cultivated under photoperiod conditions supplemented with far-red light. Mp*dcl3*^*ge*^ mutants display rosette-shaped thallus formation and overall faster development, but are not able to form antheridiophores. The rosette-shaped thallus development of Mp*dcl3*^*ge*^ can be reverted to a wild-type-like thallus growth upon NAA treatment. Mp*dcl1b*^*ge*^ mutants can tolerate high levels of salt, whereas Mp*dcl4*^*ge*^ mutants show higher salt sensitivity. Moreover, Mp*dcl1a*^*ge*^ and Mp*dcl3*^*ge*^ mutants show an ABA-hypersensitive phenotype. It can be concluded that the observed phenotypic alterations, under normal or treatment conditions, are linked to the mutations in the respective Mp*DCLs* and hence to defective or altered sRNA biogenesis pathways in *M. polymorpha*. In conclusion, MpDCLs and their associated sRNAs regulate development, abiotic stress and phytohormonal response in *M. polymorpha*.
