## Supplementary Table 1 for "Identification and characterization of *DICER-LIKE* genes and their roles in *Marchantia polymorpha* development and stress adaptation"

### Sheet: Tabelle1
Supplementary Table 1. Sources of all protein sequences used to generate the phylogenetic tree by neighbor joining and their identified functional domains
					Pfam Domains
Species	letter code	Gene/Protein ID	Gene/Protein name	Annotation source	Sequence	Domain	Accession	E-value	Description
Marchantia polymorpha	M. polymorpha	Mp7g12090	MpDCL1a	MarpolBase	MpDCL1a	Ribonuclease_3	PF00636.27	2,30E-28	Ribonuclease III domain
					MpDCL1a	Dicer_dimer	PF03368.15	1,60E-21	Dicer dimerisation domain
					MpDCL1a	Ribonuclease_3	PF00636.27	4,20E-21	Ribonuclease III domain
					MpDCL1a	PAZ	PF02170.23	4,20E-21	PAZ domain
					MpDCL1a	DND1_DSRM	PF14709.8	2,80E-18	double strand RNA binding domain from DEAD END PROTEIN 1
					MpDCL1a	Helicase_C	PF00271.32	1,90E-17	Helicase conserved C-terminal domain
					MpDCL1a	ResIII	PF04851.16	3,80E-13	Type III restriction enzyme, res subunit
					MpDCL1a	Ribonuclease_3	PF00636.27	1,60E-21	Ribonuclease III domain
Marchantia polymorpha	M. polymorpha	Mp6g09830	MpDCL1b	MarpolBase	MpDCL1b	Ribonuclease_3	PF00636.27	5,50E-16	Ribonuclease III domain
					MpDCL1b	Ribonuclease_3	PF00636.27	1,60E-13	Ribonuclease III domain
					MpDCL1b	PAZ	PF02170.23	1,60E-13	PAZ domain
Marchantia polymorpha	M. polymorpha	Mp1g02840	MpDCL3	MarpolBase	MpDCL3	Ribonuclease_3	PF00636.27	1,60E-21	Ribonuclease III domain
					MpDCL3	Ribonuclease_3	PF00636.27	2,20E-21	Ribonuclease III domain
					MpDCL3	Dicer_dimer	PF03368.15	1,00E-20	Dicer dimerisation domain
					MpDCL3	Helicase_C	PF00271.32	2,70E-16	Helicase conserved C-terminal domain
					MpDCL3	PAZ	PF02170.23	8,00E-16	PAZ domain
					MpDCL3	ResIII	PF04851.16	5,60E-15	Type III restriction enzyme, res subunit
Marchantia polymorpha	M. polymorpha	Mp7g11720	MpDCL4	MarpolBase	MpDCL4	Ribonuclease_3	PF00636.27	1,10E-23	Ribonuclease III domain
					MpDCL4	Dicer_dimer	PF03368.15	2,70E-22	Dicer dimerisation domain
					MpDCL4	Ribonuclease_3	PF00636.27	9,30E-22	Ribonuclease III domain
					MpDCL4	Helicase_C	PF00271.32	2,80E-20	Helicase conserved C-terminal domain
					MpDCL4	PAZ	PF02170.23	1,00E-18	PAZ domain
					MpDCL4	ResIII	PF04851.16	7,00E-16	Type III restriction enzyme, res subunit
					MpDCL4	DND1_DSRM	PF14709.8	7,60E-12	double strand RNA binding domain from DEAD END PROTEIN 1
Physcomitrium patens	P. patens	Pp3c2_15900V3	PpDCL1a	Phytozome v13	PpDCL1a	Ribonuclease_3	PF00636.27	4,30E-28	Ribonuclease III domain
					PpDCL1a	PAZ	PF02170.23	1,80E-22	PAZ domain
					PpDCL1a	Ribonuclease_3	PF00636.27	1,10E-21	Ribonuclease III domain
					PpDCL1a	Dicer_dimer	PF03368.15	8,50E-21	Dicer dimerisation domain
					PpDCL1a	Helicase_C	PF00271.32	2,50E-18	Helicase conserved C-terminal domain
					PpDCL1a	DND1_DSRM	PF14709.8	7,60E-15	double strand RNA binding domain from DEAD END PROTEIN 1
					PpDCL1a	ResIII	PF04851.16	5,30E-13	Type III restriction enzyme, res subunit
					PpDCL1a	dsrm	PF00035.27	8,20E-5	Double-stranded RNA binding motif
Physcomitrium patens	P. patens	Pp3c1_24960V3	PpDCL1b	Phytozome v13	PpDCL1b	Ribonuclease_3	PF00636.27	3,30E-24	Ribonuclease III domain
					PpDCL1b	DND1_DSRM	PF14709.8	1,40E-14	double strand RNA binding domain from DEAD END PROTEIN 1
					PpDCL1b	Helicase_C	PF00271.32	8,30E-11	Helicase conserved C-terminal domain
					PpDCL1b	Dicer_dimer	PF03368.15	4,00E-10	Dicer dimerisation domain
Physcomitrium patens	P. patens	Pp3c23_3450V3	PpDCL3	Phytozome v13	PpDCL3	Dicer_dimer	PF03368.15	1,80E-21	Dicer dimerisation domain
					PpDCL3	Ribonuclease_3	PF00636.27	1,50E-20	Ribonuclease III domain
					PpDCL3	Ribonuclease_3	PF00636.27	8,50E-18	Ribonuclease III domain
					PpDCL3	ResIII	PF04851.16	6,60E-17	Type III restriction enzyme, res subunit
					PpDCL3	Helicase_C	PF00271.32	5,10E-16	Helicase conserved C-terminal domain
					PpDCL3	PAZ	PF02170.23	1,60E-14	PAZ domain
Physcomitrium patens	P. patens	Pp3c26_370V3	PpDCL4	Phytozome v13	PpDCL4	Ribonuclease_3	PF00636.27	6,90E-21	Ribonuclease III domain
					PpDCL4	Ribonuclease_3	PF00636.27	7,00E-21	Ribonuclease III domain
					PpDCL4	Helicase_C	PF00271.32	3,10E-20	Helicase conserved C-terminal domain
					PpDCL4	Dicer_dimer	PF03368.15	1,10E-18	Dicer dimerisation domain
					PpDCL4	ResIII	PF04851.16	5,70E-15	Type III restriction enzyme, res subunit
					PpDCL4	PAZ	PF02170.23	7,10E-11	PAZ domain
					PpDCL4	DND1_DSRM	PF14709.8	1,40E-10	double strand RNA binding domain from DEAD END PROTEIN 1
Arabidopsis thaliana	A.thaliana	AT1G01040	AtDCL1	Phytozome v13	AtDCL1	Ribonuclease_3	PF00636.27	4,20E-29	Ribonuclease III domain
					AtDCL1	PAZ	PF02170.23	3,40E-26	PAZ domain
					AtDCL1	Ribonuclease_3	PF00636.27	7,00E-25	Ribonuclease III domain
					AtDCL1	Dicer_dimer	PF03368.15	1,50E-20	Dicer dimerisation domain
					AtDCL1	Helicase_C	PF00271.32	1,00E-16	Helicase conserved C-terminal domain
					AtDCL1	DND1_DSRM	PF14709.8	1,50E-14	double strand RNA binding domain from DEAD END PROTEIN 1
					AtDCL1	ResIII	PF04851.16	2,10E-13	Type III restriction enzyme, res subunit
Arabidopsis thaliana	A.thaliana	AT3G03300	AtDCL2	Phytozome v13	AtDCL2	Ribonuclease_3	PF00636.27	1,60E-21	Ribonuclease III domain
					AtDCL2	PAZ	PF02170.23	3,10E-21	PAZ domain
					AtDCL2	Ribonuclease_3	PF00636.27	6,50E-20	Ribonuclease III domain
					AtDCL2	Dicer_dimer	PF03368.15	1,20E-19	Dicer dimerisation domain
					AtDCL2	Helicase_C	PF00271.32	4,10E-17	Helicase conserved C-terminal domain
					AtDCL2	DEAD	PF00270.30	1,70E-13	DEAD/DEAH box helicase
Arabidopsis thaliana	A.thaliana	AT3G43920	AtDCL3	Phytozome v13	AtDCL3	Ribonuclease_3	PF00636.27	2,10E-23	Ribonuclease III domain
					AtDCL3	Ribonuclease_3	PF00636.27	6,60E-21	Ribonuclease III domain
					AtDCL3	PAZ	PF02170.23	9,30E-15	PAZ domain
					AtDCL3	DEAD	PF00270.30	8,10E-10	DEAD/DEAH box helicase
					AtDCL3	Helicase_C	PF00271.32	5,50E-9	Helicase conserved C-terminal domain
Arabidopsis thaliana	A.thaliana	AT5G20320	AtDCL4	Phytozome v13	AtDCL4	Dicer_dimer	PF03368.15	5,60E-24	Dicer dimerisation domain
					AtDCL4	Ribonuclease_3	PF00636.27	2,70E-23	Ribonuclease III domain
					AtDCL4	Ribonuclease_3	PF00636.27	3,40E-21	Ribonuclease III domain
					AtDCL4	Helicase_C	PF00271.32	4,40E-18	Helicase conserved C-terminal domain
					AtDCL4	DEAD	PF00270.30	8,20E-15	DEAD/DEAH box helicase
					AtDCL4	DND1_DSRM	PF14709.8	1,10E-13	double strand RNA binding domain from DEAD END PROTEIN 1
					AtDCL4	PAZ	PF02170.23	4,50E-9	PAZ domain
Chara braunii	C.braunii	G24199		MarpolBase	G24199	Ribonuclease_3	PF00636.27	2,00E-20	Ribonuclease III domain
					G24199	RT_RNaseH_2	PF17919.2	7,10E-18	RNase H-like domain found in reverse transcriptase
					G24199	Ribonuclease_3	PF00636.27	3,50E-15	Ribonuclease III domain
Chara braunii	C.braunii	G34090		MarpolBase	G34090	RVT_1	PF00078.28	1,50E-32	Reverse transcriptase (RNA-dependent DNA polymerase)
					G34090	RT_RNaseH	PF17917.2	1,70E-25	RNase H-like domain found in reverse transcriptase
					G34090	Ribonuclease_3	PF00636.27	2,80E-14	Ribonuclease III domain
Chara braunii	C.braunii	G34093		MarpolBase	G34093	RT_RNaseH_2	PF17919.2	3,90E-26	RNase H-like domain found in reverse transcriptase
					G34093	RT_RNaseH	PF17917.2	3,20E-23	RNase H-like domain found in reverse transcriptase
					G34093	RVT_1	PF00078.28	3,50E-17	Reverse transcriptase (RNA-dependent DNA polymerase)
					G34093	Helicase_C	PF00271.32	6,00E-16	Helicase conserved C-terminal domain
					G34093	RVT_1	PF00078.28	2,20E-9	Reverse transcriptase (RNA-dependent DNA polymerase)
Chlamydomonas reinhardtii	C.reinhardtii	Cre02.g141000.t1	CrDCL1	MarpolBase	CrDCL1	Dicer_dimer	PF03368.15	2,30E-18	Dicer dimerisation domain
					CrDCL1	Ribonuclease_3	PF00636.27	4,10E-18	Ribonuclease III domain
					CrDCL1	DEAD	PF00270.30	1,40E-13	DEAD/DEAH box helicase
					CrDCL1	Helicase_C	PF00271.32	9,10E-12	Helicase conserved C-terminal domain
					CrDCL1	Ribonuclease_3	PF00636.27	1,90E-11	Ribonuclease III domain
Chlamydomonas reinhardtii	C.reinhardtii	Cre16.g684715.t1	CrDCL2	MarpolBase	CrDCL2	Ribonuclease_3	PF00636.27	1,30E-15	Ribonuclease III domain
					CrDCL2	Ribonuclease_3	PF00636.27	6,30E-12	Ribonuclease III domain
					CrDCL2	Dicer_dimer	PF03368.15	1,60E-10	Dicer dimerisation domain
					CrDCL2	Helicase_C	PF00271.32	8,30E-9	Helicase conserved C-terminal domain
Chlamydomonas reinhardtii	C.reinhardtii	Cre07.g345900.t1	CrDCL3	MarpolBase	CrDCL3	Ribonuclease_3	PF00636.27	1,70E-15	Ribonuclease III domain
					CrDCL3	Ribonuclease_3	PF00636.27	4,20E-15	Ribonuclease III domain
					CrDCL3	Dicer_dimer	PF03368.15	1,40E-12	Dicer dimerisation domain
					CrDCL3	Helicase_C	PF00271.32	1,80E-8	Helicase conserved C-terminal domain
Azolla filiculoides	A.filiculoides	Azfi_s0154.g053526		MarpolBase	Azfi_s0154.g053526	Ribonuclease_3	PF00636.27	2,40E-27	Ribonuclease III domain
					Azfi_s0154.g053526	Ribonuclease_3	PF00636.27	5,80E-24	Ribonuclease III domain
					Azfi_s0154.g053526	DND1_DSRM	PF14709.8	1,10E-17	double strand RNA binding domain from DEAD END PROTEIN 1
					Azfi_s0154.g053526	PAZ	PF02170.23	1,20E-8	PAZ domain
Azolla filiculoides	A.filiculoides	Azfi_s0014.g013625		MarpolBase	Azfi_s0014.g013625	Ribonuclease_3	PF00636.27	9,60E-24	Ribonuclease III domain
					Azfi_s0014.g013625	Ribonuclease_3	PF00636.27	5,70E-23	Ribonuclease III domain
					Azfi_s0014.g013625	Helicase_C	PF00271.32	6,10E-22	Helicase conserved C-terminal domain
					Azfi_s0014.g013625	Dicer_dimer	PF03368.15	7,60E-21	Dicer dimerisation domain
					Azfi_s0014.g013625	ResIII	PF04851.16	2,60E-17	Type III restriction enzyme, res subunit
					Azfi_s0014.g013625	PAZ	PF02170.23	2,50E-16	PAZ domain
					Azfi_s0014.g013625	DND1_DSRM	PF14709.8	1,10E-10	double strand RNA binding domain from DEAD END PROTEIN 1
Azolla filiculoides	A.filiculoides	Azfi_s0002.g001222		MarpolBase	Azfi_s0002.g001222	Ribonuclease_3	PF00636.27	2,40E-23	Ribonuclease III domain
					Azfi_s0002.g001222	Ribonuclease_3	PF00636.27	7,00E-21	Ribonuclease III domain
					Azfi_s0002.g001222	Dicer_dimer	PF03368.15	7,40E-20	Dicer dimerisation domain
					Azfi_s0002.g001222	PAZ	PF02170.23	8,70E-20	PAZ domain
					Azfi_s0002.g001222	Helicase_C	PF00271.32	2,50E-19	Helicase conserved C-terminal domain
					Azfi_s0002.g001222	DEAD	PF00270.30	2,30E-16	DEAD/DEAH box helicase
					Azfi_s0002.g001222	DND1_DSRM	PF14709.8	5,00E-6	double strand RNA binding domain from DEAD END PROTEIN 1
Anthoceros agrestis	A.agrestis	AagrOXF_evm.model.utg000012l.16.1		MarpolBase	AagrOXF_evm.model.utg000012l.16.1	Ribonuclease_3	PF00636.27	6,10E-28	Ribonuclease III domain
					AagrOXF_evm.model.utg000012l.16.1	Ribonuclease_3	PF00636.27	1,60E-21	Ribonuclease III domain
					AagrOXF_evm.model.utg000012l.16.1	Dicer_dimer	PF03368.15	4,10E-21	Dicer dimerisation domain
					AagrOXF_evm.model.utg000012l.16.1	PAZ	PF02170.23	3,40E-19	PAZ domain
					AagrOXF_evm.model.utg000012l.16.1	Helicase_C	PF00271.32	6,70E-18	Helicase conserved C-terminal domain
					AagrOXF_evm.model.utg000012l.16.1	DND1_DSRM	PF14709.8	3,10E-17	double strand RNA binding domain from DEAD END PROTEIN 1
					AagrOXF_evm.model.utg000012l.16.1	ResIII	PF04851.16	4,40E-13	Type III restriction enzyme, res subunit
					AagrOXF_evm.model.utg000012l.16.1	dsrm	PF00035.27	2,50E-5	Double-stranded RNA binding motif
Anthoceros agrestis	A.agrestis	AagrOXF_evm.model.utg000049l.134.1		MarpolBase	AagrOXF_evm.model.utg000049l.134.1	Ribonuclease_3	PF00636.27	1,60E-15	Ribonuclease III domain
					AagrOXF_evm.model.utg000049l.134.1	Ribonuclease_3	PF00636.27	6,90E-15	Ribonuclease III domain
					AagrOXF_evm.model.utg000049l.134.1	PAZ	PF02170.23	2,20E-8	PAZ domain
Anthoceros agrestis	A.agrestis	AagrOXF_evm.model.utg000035l.170.1		MarpolBase	AagrOXF_evm.model.utg000035l.170.1	Dicer_dimer	PF03368.15	3,10E-24	Dicer dimerisation domain
					AagrOXF_evm.model.utg000035l.170.1	Ribonuclease_3	PF00636.27	4,80E-23	Ribonuclease III domain
					AagrOXF_evm.model.utg000035l.170.1	Ribonuclease_3	PF00636.27	1,10E-20	Ribonuclease III domain
					AagrOXF_evm.model.utg000035l.170.1	Helicase_C	PF00271.32	7,30E-20	Helicase conserved C-terminal domain
					AagrOXF_evm.model.utg000035l.170.1	ResIII	PF04851.16	2,10E-15	Type III restriction enzyme, res subunit
					AagrOXF_evm.model.utg000035l.170.1	PAZ	PF02170.23	2,70E-14	PAZ domain
Klebsormidium nitens	K.nitens	kfl00265_0060		MarpolBase	kfl00265_0060	Ribonuclease_3	PF00636.27	1,10E-23	Ribonuclease III domain
					kfl00265_0060	Dicer_dimer	PF03368.15	3,90E-23	Dicer dimerisation domain
					kfl00265_0060	Helicase_C	PF00271.32	2,10E-19	Helicase conserved C-terminal domain
					kfl00265_0060	PAZ	PF02170.23	3,80E-17	PAZ domain
					kfl00265_0060	Ribonuclease_3	PF00636.27	1,10E-15	Ribonuclease III domain
					kfl00265_0060	DND1_DSRM	PF14709.8	2,30E-11	double strand RNA binding domain from DEAD END PROTEIN 1
					kfl00265_0060	ResIII	PF04851.16	7,90E-9	Type III restriction enzyme, res subunit
Salvinia cucullata	S.cucullata	Sacu_v1.1_s0002.g000998		MarpolBase	Sacu_v1.1_s0002.g000998	Ribonuclease_3	PF00636.27	8,80E-28	Ribonuclease III domain
					Sacu_v1.1_s0002.g000998	PAZ	PF02170.23	4,40E-25	PAZ domain
					Sacu_v1.1_s0002.g000998	Ribonuclease_3	PF00636.27	1,00E-23	Ribonuclease III domain
					Sacu_v1.1_s0002.g000998	Dicer_dimer	PF03368.15	1,50E-22	Dicer dimerisation domain
					Sacu_v1.1_s0002.g000998	Helicase_C	PF00271.32	8,50E-18	Helicase conserved C-terminal domain
					Sacu_v1.1_s0002.g000998	DND1_DSRM	PF14709.8	2,70E-17	double strand RNA binding domain from DEAD END PROTEIN 1
					Sacu_v1.1_s0002.g000998	dsrm	PF00035.27	4,80E-5	Double-stranded RNA binding motif
Salvinia cucullata	S.cucullata	Sacu_v1.1_s0139.g022615		MarpolBase	Sacu_v1.1_s0139.g022615	PC-Esterase	PF13839.7	8,70E-45	GDSL/SGNH-like Acyl-Esterase family found in Pmr5 and Cas1p
					Sacu_v1.1_s0139.g022615	Ribonuclease_3	PF00636.27	2,70E-24	Ribonuclease III domain
					Sacu_v1.1_s0139.g022615	Ribonuclease_3	PF00636.27	1,40E-22	Ribonuclease III domain
					Sacu_v1.1_s0139.g022615	PAZ	PF02170.23	2,30E-14	PAZ domain
Salvinia cucullata	S.cucullata	Sacu_v1.1_s0021.g008352		MarpolBase	Sacu_v1.1_s0021.g008352	Dicer_dimer	PF03368.15	5,30E-24	Dicer dimerisation domain
					Sacu_v1.1_s0021.g008352	Ribonuclease_3	PF00636.27	6,40E-22	Ribonuclease III domain
					Sacu_v1.1_s0021.g008352	Ribonuclease_3	PF00636.27	2,80E-20	Ribonuclease III domain
					Sacu_v1.1_s0021.g008352	DEAD	PF00270.30	4,70E-17	DEAD/DEAH box helicase
					Sacu_v1.1_s0021.g008352	PAZ	PF02170.23	4,30E-15	PAZ domain
					Sacu_v1.1_s0021.g008352	DND1_DSRM	PF14709.8	1,30E-6	double strand RNA binding domain from DEAD END PROTEIN 1
Salvinia cucullata	S.cucullata	Sacu_v1.1_s0089.g018689		MarpolBase	Sacu_v1.1_s0089.g018689	Ribonuclease_3	PF00636.27	6,90E-12	Ribonuclease III domain
					Sacu_v1.1_s0089.g018689	Ribonuclease_3	PF00636.27	1,10E-9	Ribonuclease III domain
Selaginella moellendorfii	S.moellendorfii	SmoeALL_86110		MarpolBase	SmoeALL_86110	Ribonuclease_3	PF00636.27	7,60E-28	Ribonuclease III domain
					SmoeALL_86110	Ribonuclease_3	PF00636.27	3,20E-22	Ribonuclease III domain
					SmoeALL_86110	Dicer_dimer	PF03368.15	1,40E-21	Dicer dimerisation domain
					SmoeALL_86110	DND1_DSRM	PF14709.8	4,50E-21	double strand RNA binding domain from DEAD END PROTEIN 1
					SmoeALL_86110	PAZ	PF02170.23	3,60E-19	PAZ domain
					SmoeALL_86110	Helicase_C	PF00271.32	8,20E-16	Helicase conserved C-terminal domain
					SmoeALL_86110	ResIII	PF04851.16	3,80E-14	Type III restriction enzyme, res subunit
					SmoeALL_86110	dsrm	PF00035.27	1,40E-5	Double-stranded RNA binding motif
Selaginella moellendorfii	S.moellendorfii	SmoeALL_74321		MarpolBase	SmoeALL_74321	Ribonuclease_3	PF00636.27	3,80E-23	Ribonuclease III domain
					SmoeALL_74321	Dicer_dimer	PF03368.15	2,70E-19	Dicer dimerisation domain
					SmoeALL_74321	Ribonuclease_3	PF00636.27	7,20E-17	Ribonuclease III domain
					SmoeALL_74321	Helicase_C	PF00271.32	2,10E-15	Helicase conserved C-terminal domain
					SmoeALL_74321	DEAD	PF00270.30	2,90E-12	DEAD/DEAH box helicase
Selaginella moellendorfii	S.moellendorfii	SmoeALL_448444		MarpolBase	SmoeALL_448444	Ribonuclease_3	PF00636.27	5,60E-24	Ribonuclease III domain
					SmoeALL_448444	Ribonuclease_3	PF00636.27	3,90E-22	Ribonuclease III domain
					SmoeALL_448444	Dicer_dimer	PF03368.15	2,30E-17	Dicer dimerisation domain
					SmoeALL_448444	DEAD	PF00270.30	2,00E-15	DEAD/DEAH box helicase
					SmoeALL_448444	PAZ	PF02170.23	3,00E-14	PAZ domain
					SmoeALL_448444	Helicase_C	PF00271.32	1,00E-13	Helicase conserved C-terminal domain
					SmoeALL_448444	CLASP_N	PF12348.9	2,10E-11	CLASP N terminal
Selaginella moellendorfii	S.moellendorfii	SmoeALL_444049		MarpolBase	SmoeALL_444049	Ribonuclease_3	PF00636.27	8,30E-25	Ribonuclease III domain
					SmoeALL_444049	Ribonuclease_3	PF00636.27	2,10E-22	Ribonuclease III domain
					SmoeALL_444049	Dicer_dimer	PF03368.15	1,60E-17	Dicer dimerisation domain
					SmoeALL_444049	DEAD	PF00270.30	4,80E-15	DEAD/DEAH box helicase
					SmoeALL_444049	PAZ	PF02170.23	3,00E-14	PAZ domain
					SmoeALL_444049	Helicase_C	PF00271.32	2,00E-13	Helicase conserved C-terminal domain
					SmoeALL_444049	CLASP_N	PF12348.9	2,10E-11	CLASP N terminal
Spirogloea muscicola	S.muscicola	SM000009S23464		MarpolBase	SM000009S23464	Dicer_dimer	PF03368.15	1,50E-21	Dicer dimerisation domain
					SM000009S23464	Ribonuclease_3	PF00636.27	2,30E-19	Ribonuclease III domain
					SM000009S23464	Helicase_C	PF00271.32	2,00E-18	Helicase conserved C-terminal domain
					SM000009S23464	Ribonuclease_3	PF00636.27	7,60E-18	Ribonuclease III domain
					SM000009S23464	PAZ	PF02170.23	1,00E-13	PAZ domain
					SM000009S23464	DEAD	PF00270.30	1,80E-10	DEAD/DEAH box helicase
					SM000009S23464	dsrm	PF00035.27	1,40E-8	Double-stranded RNA binding motif
					SM000009S23464	dsrm	PF00035.27	6,50E-5	Double-stranded RNA binding motif
Spirogloea muscicola	S.muscicola	SM000067S20362		MarpolBase	SM000067S20362	Dicer_dimer	PF03368.15	1,40E-22	Dicer dimerisation domain
					SM000067S20362	Ribonuclease_3	PF00636.27	4,40E-18	Ribonuclease III domain
					SM000067S20362	Helicase_C	PF00271.32	1,40E-17	Helicase conserved C-terminal domain
					SM000067S20362	Ribonuclease_3	PF00636.27	6,20E-16	Ribonuclease III domain
					SM000067S20362	PAZ	PF02170.23	1,00E-14	PAZ domain
					SM000067S20362	DEAD	PF00270.30	1,30E-10	DEAD/DEAH box helicase
					SM000067S20362	dsrm	PF00035.27	3,40E-8	Double-stranded RNA binding motif
					SM000067S20362	dsrm	PF00035.27	1,70E-4	Double-stranded RNA binding motif
Spirogloea muscicola	S.muscicola	SM000277S10343		MarpolBase	SM000277S10343	Dicer_dimer	PF03368.15	4,70E-21	Dicer dimerisation domain
					SM000277S10343	Ribonuclease_3	PF00636.27	3,40E-20	Ribonuclease III domain
					SM000277S10343	Helicase_C	PF00271.32	4,50E-18	Helicase conserved C-terminal domain
					SM000277S10343	Ribonuclease_3	PF00636.27	1,10E-17	Ribonuclease III domain
					SM000277S10343	PAZ	PF02170.23	1,50E-14	PAZ domain
					SM000277S10343	DEAD	PF00270.30	6,00E-11	DEAD/DEAH box helicase
					SM000277S10343	dsrm	PF00035.27	4,80E-8	Double-stranded RNA binding motif
					SM000277S10343	dsrm	PF00035.27	5,40E-5	Double-stranded RNA binding motif
Oryza sativa japonica	O.sativa japonica	Os03g0121800	OsDCL1	UniProt	Os03g0121800	Ribonuclease_3	PF00636.27	2,40E-29	Ribonuclease III domain
					Os03g0121801	Ribonuclease_3	PF00636.27	3,50E-24	Ribonuclease III domain
					Os03g0121802	PAZ	PF02170.23	4,60E-24	PAZ domain
					Os03g0121803	Dicer_dimer	PF03368.15	5,10E-21	Dicer dimerisation domain
					Os03g0121804	Helicase_C	PF00271.32	4,30E-17	Helicase conserved C-terminal domain
					Os03g0121805	DND1_DSRM	PF14709.8	2,80E-16	double strand RNA binding domain from DEAD END PROTEIN 1
Oryza sativa japonica	O.sativa japonica	Os03t0583900	OsDCL2	UniProt	Os03t0583900	Ribonuclease_3	PF00636.27	1,50E-24	Ribonuclease III domain
					Os03t0583900	Ribonuclease_3	PF00636.27	8,10E-21	Ribonuclease III domain
					Os03t0583900	Helicase_C	PF00271.32	5,60E-17	Helicase conserved C-terminal domain
					Os03t0583900	PAZ	PF02170.23	2,30E-15	PAZ domain
					Os03t0583900	Dicer_dimer	PF03368.15	1,60E-14	Dicer dimerisation domain
					Os03t0583900	DEAD	PF00270.30	4,60E-14	DEAD/DEAH box helicase
Oryza sativa japonica	O.sativa japonica	Os01t0909200	OsDCL3a	UniProt	Os01t0909200	Ribonuclease_3	PF00636.27	3,10E-23	Ribonuclease III domain
					Os01t0909200	Ribonuclease_3	PF00636.27	4,00E-23	Ribonuclease III domain
					Os01t0909200	Dicer_dimer	PF03368.15	4,60E-20	Dicer dimerisation domain
					Os01t0909200	Helicase_C	PF00271.32	1,70E-17	Helicase conserved C-terminal domain
					Os01t0909200	PAZ	PF02170.23	1,20E-14	PAZ domain
					Os01t0909200	ResIII	PF04851.16	3,10E-14	Type III restriction enzyme, res subunit
Oryza sativa japonica	O.sativa japonica	Os10g0485600	OsDCL3b	UniProt	Os10g0485600	Dicer_dimer	PF03368.15	4,60E-24	Dicer dimerisation domain
					Os10g0485600	Ribonuclease_3	PF00636.27	3,60E-22	Ribonuclease III domain
					Os10g0485600	Ribonuclease_3	PF00636.27	1,00E-19	Ribonuclease III domain
					Os10g0485600	Helicase_C	PF00271.32	1,10E-16	Helicase conserved C-terminal domain
					Os10g0485600	DEAD	PF00270.30	1,90E-15	DEAD/DEAH box helicase
					Os10g0485600	PAZ	PF02170.23	2,10E-11	PAZ domain
Oryza sativa japonica	O.sativa japonica	Os04g0509300	OsDCL4	UniProt	Os04g0509300	Ribonuclease_3	PF00636.27	1,20E-22	Ribonuclease III domain
					Os04g0509300	Dicer_dimer	PF03368.15	8,00E-21	Dicer dimerisation domain
					Os04g0509300	Ribonuclease_3	PF00636.27	8,50E-21	Ribonuclease III domain
					Os04g0509300	Helicase_C	PF00271.32	5,10E-18	Helicase conserved C-terminal domain
					Os04g0509300	DND1_DSRM	PF14709.8	3,80E-15	double strand RNA binding domain from DEAD END PROTEIN 1
					Os04g0509300	DEAD	PF00270.30	3,90E-14	DEAD/DEAH box helicase
					Os04g0509300	PAZ	PF02170.23	2,00E-12	PAZ domain
					Os04g0509300	dsrm	PF00035.27	1,10E-4	Double-stranded RNA binding motif
Zea mays	Z.mays	A0A0K1H3C4	ZmDCL1	UniProt	Zm00001e000158	Ribonuclease_3	PF00636.27	1,70E-29	Ribonuclease III domain
					Zm00001e000158	PAZ	PF02170.23	2,50E-25	PAZ domain
					Zm00001e000158	Ribonuclease_3	PF00636.27	1,50E-24	Ribonuclease III domain
					Zm00001e000158	Dicer_dimer	PF03368.15	1,70E-21	Dicer dimerisation domain
					Zm00001e000158	Helicase_C	PF00271.32	6,60E-17	Helicase conserved C-terminal domain
					Zm00001e000158	DND1_DSRM	PF14709.8	2,70E-16	double strand RNA binding domain from DEAD END PROTEIN 1
					Zm00001e000158	DEAD	PF00270.30	1,80E-13	DEAD/DEAH box helicase
					Zm00001e000158	dsrm	PF00035.27	3,80E-4	Double-stranded RNA binding motif
Zea mays	Z.mays	A0A0K1H3E7	ZmDCL4	UniProt	Zm00001e041209	Dicer_dimer	PF03368.15	4,70E-23	Dicer dimerisation domain
					Zm00001e041209	Ribonuclease_3	PF00636.27	1,50E-22	Ribonuclease III domain
					Zm00001e041209	Ribonuclease_3	PF00636.27	1,40E-19	Ribonuclease III domain
					Zm00001e041209	Helicase_C	PF00271.32	3,90E-17	Helicase conserved C-terminal domain
					Zm00001e041209	ResIII	PF04851.16	1,30E-14	Type III restriction enzyme, res subunit
					Zm00001e041209	DND1_DSRM	PF14709.8	1,30E-13	double strand RNA binding domain from DEAD END PROTEIN 1
					Zm00001e041209	PAZ	PF02170.23	9,50E-13	PAZ domain
Zea mays	Z.mays	A0A1D6GM48	ZmDCL2	UniProt	Zm00001e012492	Ribonuclease_3	PF00636.27	2,30E-23	Ribonuclease III domain
					Zm00001e012492	Ribonuclease_3	PF00636.27	4,90E-21	Ribonuclease III domain
					Zm00001e012492	PAZ	PF02170.23	2,90E-17	PAZ domain
					Zm00001e012492	Dicer_dimer	PF03368.15	1,20E-15	Dicer dimerisation domain
					Zm00001e012492	DEAD	PF00270.30	3,20E-14	DEAD/DEAH box helicase
					Zm00001e012492	Helicase_C	PF00271.32	5,90E-14	Helicase conserved C-terminal domain
					Zm00001e012492	dsrm	PF00035.27	6,10E-6	Double-stranded RNA binding motif
Zea mays	Z.mays	A0A1D6KSJ7	ZmDCL3b	UniProt	Zm00001e004530	Dicer_dimer	PF03368.15	6,80E-24	Dicer dimerisation domain
					Zm00001e004530	Ribonuclease_3	PF00636.27	5,00E-22	Ribonuclease III domain
					Zm00001e004530	Ribonuclease_3	PF00636.27	6,40E-20	Ribonuclease III domain
					Zm00001e004530	Helicase_C	PF00271.32	2,20E-17	Helicase conserved C-terminal domain
					Zm00001e004530	PAZ	PF02170.23	1,40E-10	PAZ domain
Zea mays	Z.mays	A0A1B0NCT2	ZmDCL3a	UniProt	Zm00001e018890	Ribonuclease_3	PF00636.27	2,30E-24	Ribonuclease III domain
					Zm00001e018890	Ribonuclease_3	PF00636.27	7,60E-24	Ribonuclease III domain
					Zm00001e018890	Dicer_dimer	PF03368.15	1,80E-23	Dicer dimerisation domain
					Zm00001e018890	Helicase_C	PF00271.32	3,40E-17	Helicase conserved C-terminal domain
					Zm00001e018890	ResIII	PF04851.16	9,20E-15	Type III restriction enzyme, res subunit
					Zm00001e018890	PAZ	PF02170.23	2,40E-13	PAZ domain
Medicago truncatula	M.truncatula	Medtr7g118350	MtDCL1	Phytozome v13	Medtr7g118350	Ribonuclease_3	PF00636.27	8,60E-30	Ribonuclease III domain
					Medtr7g118350	PAZ	PF02170.23	7,10E-24	PAZ domain
					Medtr7g118350	Ribonuclease_3	PF00636.27	7,60E-23	Ribonuclease III domain
					Medtr7g118350	Dicer_dimer	PF03368.15	1,10E-20	Dicer dimerisation domain
					Medtr7g118350	Helicase_C	PF00271.32	4,40E-17	Helicase conserved C-terminal domain
					Medtr7g118350	DND1_DSRM	PF14709.8	3,30E-15	double strand RNA binding domain from DEAD END PROTEIN 1
					Medtr7g118350	ResIII	PF04851.16	1,10E-13	Type III restriction enzyme, res subunit
Medicago truncatula	M.truncatula	Medtr2g030490	MtDCL2a	Phytozome v13	Medtr2g030490	Ribonuclease_3	PF00636.27	3,80E-23	Ribonuclease III domain
					Medtr2g030490	Ribonuclease_3	PF00636.27	4,50E-21	Ribonuclease III domain
					Medtr2g030490	Helicase_C	PF00271.32	2,80E-16	Helicase conserved C-terminal domain
					Medtr2g030490	DEAD	PF00270.30	4,50E-13	DEAD/DEAH box helicase
					Medtr2g030490	PAZ	PF02170.23	4,70E-11	PAZ domain
					Medtr2g030490	Dicer_dimer	PF03368.15	2,00E-10	Dicer dimerisation domain
Medicago truncatula	M.truncatula	Medtr1g060740	MtDCL2b	Phytozome v13	Medtr1g060740	Ribonuclease_3	PF00636.27	1,80E-22	Ribonuclease III domain
					Medtr1g060740	Ribonuclease_3	PF00636.27	1,70E-21	Ribonuclease III domain
					Medtr1g060740	Helicase_C	PF00271.32	8,60E-16	Helicase conserved C-terminal domain
					Medtr1g060740	DEAD	PF00270.30	9,10E-13	DEAD/DEAH box helicase
					Medtr1g060740	PAZ	PF02170.23	1,50E-12	PAZ domain
					Medtr1g060740	Dicer_dimer	PF03368.15	6,60E-12	Dicer dimerisation domain
Medicago truncatula	M.truncatula	Medtr8g069975	MtDCL2c	Phytozome v13	Medtr8g069975	Ribonuclease_3	PF00636.27	8,40E-23	Ribonuclease III domain
					Medtr8g069975	Helicase_C	PF00271.32	6,10E-16	Helicase conserved C-terminal domain
					Medtr8g069975	PAZ	PF02170.23	2,60E-13	PAZ domain
					Medtr8g069975	DEAD	PF00270.30	2,40E-12	DEAD/DEAH box helicase
					Medtr8g069975	Ribonuclease_3	PF00636.27	1,10E-11	Ribonuclease III domain
					Medtr8g069975	Dicer_dimer	PF03368.15	5,70E-11	Dicer dimerisation domain
Medicago truncatula	M.truncatula	Medtr3g105390	MtDCL3	Phytozome v13	Medtr3g105390	Ribonuclease_3	PF00636.27	1,30E-25	Ribonuclease III domain
					Medtr3g105390	Dicer_dimer	PF03368.15	1,20E-22	Dicer dimerisation domain
					Medtr3g105390	Ribonuclease_3	PF00636.27	3,40E-20	Ribonuclease III domain
					Medtr3g105390	Helicase_C	PF00271.32	7,60E-19	Helicase conserved C-terminal domain
					Medtr3g105390	ResIII	PF04851.16	2,90E-15	Type III restriction enzyme, res subunit
					Medtr3g105390	PAZ	PF02170.23	2,00E-12	PAZ domain
Medicago truncatula	M.truncatula	Medtr4g116860	MtDCL4	Phytozome v13	Medtr4g116860	Dicer_dimer	PF03368.15	5,60E-24	Dicer dimerisation domain
					Medtr4g116860	Ribonuclease_3	PF00636.27	8,80E-21	Ribonuclease III domain
					Medtr4g116860	Ribonuclease_3	PF00636.27	9,70E-20	Ribonuclease III domain
					Medtr4g116860	Helicase_C	PF00271.32	2,60E-19	Helicase conserved C-terminal domain
					Medtr4g116860	ResIII	PF04851.16	2,00E-14	Type III restriction enzyme, res subunit
					Medtr4g116860	DND1_DSRM	PF14709.8	1,10E-9	double strand RNA binding domain from DEAD END PROTEIN 1
					Medtr4g116860	PAZ	PF02170.23	1,50E-9	PAZ domain
