## Supplementary Table 2 for "Identification and characterization of *DICER-LIKE* genes and their roles in *Marchantia polymorpha* development and stress adaptation"

### Sheet: Tabelle1
Supplementary Table 2. Accession numbers of the targeted MpDCLs, gRNA sequences and description of the respective mutation
Gene	JGI Marchantia polymorpha v3.1	Marpol base Tak v6.1	gRNA used in parallel	gRNA	guide sequence	efficient	name transgenic line	sex	type mutation cDNA	type mutation protein	sequence mutation site CDS
DCL1a	Mapoly0003s0222	Mp7g12090	6+2	2	GTCCCATACGAAAGAGATGG TGG	yes	Mpdcl1a-6ge	♀	c.1012_1016del;1012_1016insATTGT	p.G339del;D338E;E338_G340insLC	TACGAAAGAGAATTGTGTGGCGGAAGAATTGTGTACAGGTCCAGG
				6	GCATCAAAAGCACAGCAATG AGG	no
DCL1b	Mapoly0016s0027	Mp6g09830	35+36	35	GATCAGGGCAGATTCTACAA CGG	yes	Mpdcl1b-6ge	♀	c.600_876del	p.V200EfsX5	ACCGTTGTGCAGACTACTATGCTTCGAGT
				36	CGAAGCATAGTAGTCTGCAT AGG		Mpdcl1b-7ge	♂	c.600_877del;600_877insCTTCTACTATGAAG	p.V200AfsX7	ACCGTTGCTTCTACTATGAAGTAGACTACTATGCTTCGAGT
DCL3	Mapoly0113s0032	Mp1g02840	12+13	12	GAAATCCTCGACTGTACTGG AGG	yes	Mpdcl3-3ge	♂	c.425_542del	p.L142HfsX7	TCCTCGACTGTACATGCGGCAAGACGCTCATAGCCGTCTTGCTCA
				13	GTTTACTTGGAAACTGGATG CGG		Mpdcl3-6ge	♀	c.426_541del;426_541insCTAT	p.E143LfsX1	TCCTCGACTGTACTGCTATGATGCGGCAAGACGCTCATAGCCGTCTTGCTCA
DCL4	Mapoly0003s0184	Mp7g11720	19+23	19	GGAAAGTATGCTGGACTCTA CGG	yes	Mpdcl4-1ge	♀	c.698_701del;698_706insTTATTATCT	p.S233FfsX8	AACAAGTTGGAAAGTATGCTGGACTTTATTATCTGGTATACACTCTGAAAGATCGTGTTGAGTTGGAA
							Mpdcl4-4ge	♂	c.690_711del	p.M230IfsX8	AACAAGTTGGAAAGTATACACTCTGAAAGATCGTGTTGAGTTGGAA
				23	CAGTAAAGGTACACTATACT CGG	no
