## Supplementary Table 3 for "Identification and characterization of *DICER-LIKE* genes and their roles in *Marchantia polymorpha* development and stress adaptation"

### Sheet: Tabelle1
Supplementary Table 3. Oligonucleotides used in this study
Name	Sequence (5' to 3')	purpose
gRNA2.1	CTCGGTCCCATACGAAAGAGATGG	cloning into entry vector
gRNA2.2	AAACCCATCTCTTTCGTATGGGAC	cloning into entry vector
gRNA12.1	CTCGGAAATCCTCGACTGTACTGG	cloning into entry vector
gRNA12.2	AAACCCAGTACAGTCGAGGATTTC	cloning into entry vector
gRNA13.1	CTCGGTTTACTTGGAAACTGGATG	cloning into entry vector
gRNA13.3	AAACCATCCAGTTTCCAAGTAAAC	cloning into entry vector
gRNA19.1	CTCGGGAAAGTATGCTGGACTCTA	cloning into entry vector
gRNA19.2	AAACTAGAGTCCAGCATACTTTCC	cloning into entry vector
gRNA35.1	CTCGGATCAGGGCAGATTCTACAA	cloning into entry vector
gRNA35.2	AAACTTGTAGAATCTGCCCTGATC	cloning into entry vector
gRNA36.1	CTCGCGAAGCATAGTAGTCTGCAT	cloning into entry vector
gRNA36.2	AAACATGCAGACTACTATGCTTCG	cloning into entry vector
MpEF1a_fwd	CTGATTGCGCCGTTCTCATC	PCR
MpEF1a_rev	CGGAAGGCCTCTTAGGCTCA	PCR
RT-MpEF1a_fwd	TGAGCCTAAGAGGCCTTCCG	qRT-PCR
RT-MpEF1a_rev	CCAGTCTCCACTCGTCCCAC	qRT-PCR
MPDCL1a_Exon1-4_fwd_2	ACGATCGTGGCAGAGTTGAG	PCR/Sequencing
MPDCL1a_Exon1-4_rev_2	TGGGCACCTGACTCTTCAGT	PCR/Sequencing
MPDCL1a_Exon14-16_fwd	ACTTCTGGCCGATGAGGAAT	PCR/Sequencing
MPDCL1a_Exon14-16_rev	GGAAGCCTCTGAGCACCTCT	PCR/Sequencing
MPDCL1b_Exon1_fwd	CCGTCTGCTTCTTTGTTGCC	PCR/Sequencing
MPDCL1b_Exon1_rev	ATGATACCCGCACACGAAAG	PCR/Sequencing
MPDCL1b_Exon2_fwd	CGCTTCAATGCTTGGCTGTT	PCR/Sequencing
MPDCL1b_Exon2_rev	AAGGGGTAGCCGTCGATTTG	PCR/Sequencing
MPDCL3_Exon1-2_fwd	ACGACTGCAACATGGAGGAG	PCR/Sequencing
MPDCL3_Exon1-2_rev	GGCCCGGTCCTAAACAAAGA	PCR
MPDCL4_Exon6-7_fwd	GACAGGCGGGTAGAATCACC	PCR/Sequencing
MPDCL4_Exon6-7_rev	GCTACCATGCAACGCAACTC	PCR/Sequencing
MPDCL1a_Ex1 2kb_fwd4	CCTGCCGAAGCATTCAGAGA	PCR/Sequencing
MPDCL1a_Ex1 2kb_rev4	ATGCTTGCCCCTGACACCTT	PCR/Sequencing
RT-DCL4(19+23)_compl fwd	AGAGCACATCGGCCCAAAAT	PCR/Sequencing
RT-DCL4 19 fwd	CGATCGGCCTTCAAATGAACA	PCR/Sequencing
RT-DCL4 19 rev	TCGGGTTGACCCGTTTTTCT	PCR/Sequencing
